# Decoding and recoding phase behavior of TDP43 reveals that phase separation is not required for splicing function

**DOI:** 10.1101/548339

**Authors:** Hermann Broder Schmidt, Ariana Barreau, Rajat Rohatgi

## Abstract

Intrinsically disordered regions (IDRs) often are fast evolving protein domains of low sequence complexity that can drive phase transitions and are commonly found in many proteins associated with neurodegenerative diseases, including the RNA processing factor TDP43. Yet, how phase separation contributes to the physiological functions of TDP43 in cells remains enigmatic. We combined systematic mutagenesis guided by evolutionary sequence analysis with a live-cell reporter assay of TDP43 phase dynamics to identify regularly-spaced hydrophobic motifs separated by flexible, hydrophilic segments in the IDR as a key determinant of TDP43 phase properties. This heuristic framework allowed us to customize the material properties of TDP43 condensates to determine effects on splicing function. Remarkably, mutants with increased or decreased phase dynamics, and even mutants that failed to phase separate, could mediate the splicing of a quantitative, single-cell splicing reporter and endogenous targets. We conclude that phase separation is not required for the function of TDP43 in splicing.
