## Supplemental File 2 for "Decoding and recoding phase behavior of TDP43 reveals that phase separation is not required for splicing function"

### Sheet: AllSpacer_IDR1
Species	Spacer Sequences
Homo sapiens	KHNSNRQ		ERSGR	GGNPGG	GNQGG	GNSRGGGAG	GNNQGSN	GGG	N	GA	S	N
Nomascus leucogenys	KHNSNRQ		ERSGR	GGNPGG	GNQGG	GNSRGGGAG	GNNQGSN	GGG	N	GA	S	N
Sus scrofa	KHNSNRQ		ERSGR	GGNPGG	GNQGG	GNSRGGGAG	GNNQGSN	GGG	N	GA	S	N
Heterocephalus glaber	KHNSNRQ		ERSGR	GGNPGG	GNQGG	GNSRGGGAG	GNNQGSN	GGG	N	GA	S	N
Pantholops hodgsonii	KHNSNRQ		ERSGR	GGNPGG	GNQGG	GNSRGGGAG	GNNQGSN	GGG	N	GA	S	N
Pteropus alecto	KHNSNRQ		ERSGR	GGNPGG	GNQGG	GNSRGGGAG	GNNQGSN	GGG	N	GA	S	N
Ovis aries musimon	KHNSNRQ		ERSGR	GGNPGG	GNQGG	GNSRRGGAG	GNNQGSN	GGG	N	GA	S	N
Ovis aries	KHNSNRQ		ERSGR	GGNPGG	GNQGG	GNSRRGGAG	GNNQGSN	GGG	N	GS	S	N
Eurypyga helias	KHNSNRQ		ERGGR	GGNPGG	GNQGG	GNSRGGGGG	GNNQGSN	GGG	N	GA	S	N
Chlamydotis macqueenii	KHNSNRQ		ERGGR	GGNPGG	GNQGG	GNSRGGGGG	GNNQGSN	GGG	N	GA	S	N
Mus musculus	KHNSNRQ		ERSGR	GGNPGG	GNQGG	GNSRGGGAG	GNNQGGN	GGG	N	GA	S	N
Jaculus jaculus	KHNSNRQ		ERSGR	GGNPGG	GSPGG	GNSRGGGAG	GNNQGGN	GGG	N	GA	S	N
Ficedula albicollis	KHNSSRQ		ERGGR	GGNPGG	GNQGG	GNNRGGGGG	GNNQGSN	GGG	N	GA	S	N
Thamnophis sirtalis	KHNSSRQ		ERGGR	GGNPGG	GNQGG	PNRGGGGGGGG	GNSQGSN	GGG	N	GA	S	N
Lepisosteus oculatus	KHNNSRQ		ERGGR	GNGG	GGQG	GNSRGG	GNSPNNN	GSG	N	GA	S	N
Python bivittatus	KHNSSRQ		ERGGR	GGNPGG	GNQGG	PNRGGGGGGGG	GNNQGSN	GGG	N	GA	S	N
Pongo abelii	KHNSNRQ		ERSGR	GGNPGG	GNQGG	GNSRGGGAG	GNNQGSN	GGG	N	GA	S	N
Callithrix jacchus	KHNSNRQ		ERSGR	GGNPGG	GNQGG	GNSRGGGAG	GNNQGSN	GGG	N	GA	S	N
Sarcophilus harrisii	KHNSNRQ		ERSGR	GGNPGG	GNQGG	GNSRGGGAG	GNNQGSN	GGG	N	GA	S	N
Balaenoptera acutorostrata scammoni	KHNSNRQ		ERSGR	GGNPGG	GNQGG	GNSRGGGAG	GNNQGSN	GGG	N	GA	S	N
Bos taurus	KHNSNRQ		ERSGR	GGNPGG	GNQGG	GNSRGGGAG	GNNQGSN	GGG	N	GA	S	N
Ursus maritimus	KHNSNRQ		ERSGR	GGNPGG	GNQGG	GNSRGGGAG	GNSQGSN	GGG	N	GA	S	N
Ailuropoda melanoleuca	KHNSSRQ		ERSGR	GGNPGG	GNQGG	GNSRGGGAG	GNNQGSN	GGG	N	GA	S	N
Ornithorhynchus anatinus	KHNSNRQ		ERSGR	GGNPGG	GNQGG	GNSRGGGAG	GNNQGSN	GGG	N	GA	S	N
Equus caballus	KHNSNRQ		ERSGR	GGNPGG	GNQGG	GNSRGGGAG	GNNQGSN	GGG	N	GA	S	N
Orycteropus afer afer	KHNSNRQ		ERSGR	GGNPGG	GNQGG	GNSRGGGAG	GNNQGSN	GGG	N	GA	S	N
Felis catus	KHNSNRQ		ERSGR	GGNPGG	GNQGG	GNSRGGGAG	GNNQGSN	GGG	N	GA	S	N
Loxodonta africana	KHNSNRQ		ERSGR	GGNPGG	GNQGG	GNSRGGGAG	GNNQGSN	GGG	N	GA	S	N
Chrysochloris asiatica	KHNSNRQ		ERSGR	GGNPGG	GNQGG	GNSRGGGAG	GNNQGSN	GGG	N	GA	S	N
Sorex araneus	KHNSNRQ		ERSGR	GGNPGG	GNQGG	GNSRGGGAG	GNNQGSN	GGG	N	GA	S	N
Miniopterus natalensis	KHNSNRQ		ERSGR	GGNPGG	GNQGG	GNSRGGGAG	GNNQGSN	GGG	N	GA	S	N
Condylura cristata	KHNSNRQ		ERSGR	GGNPGG	GNQGG	GNSRGGGAG	GNNQGSN	GGG	N	GA	S	N
Dasypus novemcinctus	KHNSNRQ		ERSGR	GGNPGG	GNQGG	GNNRGGGAG	GNNQGSN	GGG	N	GA	S	N
Myotis lucifugus	KHNSNRQ		ERSGR	GGNPGG	GNQGG	GNSRGGGAG	GNNQGSN	GGG	N	GA	S	N
Erinaceus europaeus	KHNSNRQ		ERSGR	GGNPGG	GNQGG	GNSRGGGAG	GNNQGSN	GGG	N	GA	S	N
Elephantulus edwardii	KHNSNRQ		ERSGR	GGNPGG	GNQGG	GNSRGGGTG	GNNQGSN	GGG	N	GA	S	N
Microcebus murinus	KHNSNRQ		ERSGR	GGNPGG	GNQGG	GNSRGGGAG	GNNQGSN	GGG	N	GA	S	N
Cercocebus atys	KHNSNRQ		ERSGR	GGNPGG	GNQGG	GNSRGGGAG	GNNQGSN	GGG	N	GA	S	N
Octodon degus	KHSSNRQ		ERSGR	GGNPGG	GNQGG	GNRGGGAG	GNNQGSN	GGG	N	GA	S	N
Melopsittacus undulatus	KHNSNRQ		ERGGR	GGNPGG	GNQGG	GNSRGGGGG	GNNQGSN	GGG	N	GA	S	N
Pelecanus crispus	KHNSNRQ		ERGGR	GGNPGG	GNQGG	GNSRGGGGG	GNNQGSN	GGG	N	GA	S	N
Pseudopodoces humilis	KHNSSRQ		ERGGR	GGNPGG	GNQGG	GNSRGGGGG	GNNQGSN	GGG	N	GA	S	N
Zonotrichia albicollis	KHNSSRQ		ERGGR	GGNPGG	GNQGG	GNSRGGGGG	GNNQGSN	GGG	N	GA	S	N
Falco peregrinus	KHNSNRQ		ERGGR	GGNPGG	GNQGG	GNSRGGGGG	GNNQGSN	GGG	N	GA	S	N
Pterocles gutturalis	KHNSNRQSERGGR			GGNPGG	GNQGG	GNSRGGGGG	GNNQGSN	GGG	N	GA	S	N
Chaetura pelagica	KHNSNRQ		ERGGR	GGNPGG	GNQGG	GNSRGGGGG	GNNQGSN	GGG	N	GA	S	N
Alligator sinensis	KHNSNRQ		ERGGR	GGNPGG	GNQGG	GNSRGGGGG	GNNQGSN	GGG	N	GA	S	N
Pygoscelis adeliae	KHNSNRQ		ERGGR	GGNPGG	GNQGG	GNSRGGGGG	GNNQGSN	GGG	N	GA	S	N
Cariama cristata	KHNSNRQ		ERGGR	GGNPGG	GNQGG	GNSRGGGGG	GNNQGSN	GGG	N	GA	S	N
Cuculus canorus	KHNSNRQ		ERGGR	GGNPGG	GNQGG	GNSRGGGGG	GNNQGSN	GGG	N	GA	S	N
Aptenodytes forsteri	KHNSNRQ		ERGGR	GGNPGG	GNQGG	GNSRGGGGG	GNNQGSN	GGG	N	GA	S	N
Taeniopygia guttata	KHNSSRQ		ERGGR	GGNPGG	GNQGG	GNSRGGGGG	GNNQGSN	GGG	N	GA	S	N
Meleagris gallopavo	KHNSNRQ		ERGGR	GGNPGG	GNQGG	GNSRGGGGG	GNNQGSN	GGG	N	GA	S	N
Caprimulgus carolinensis	KHNSNRQ		ERGGR	GGNPGG	GNQGG	GNSRGGGGG	GNNQGSN	GGG	N	GA	S	N
Calypte anna	KHNSNRQ		ERGGR	GGNPGG	GNQGG	GNSRGGGGG	GNNQGSN	GGG	N	GA	S	N
Apteryx australis mantelli	KHNSNRQ		ERGGR	GGNPGG	GNQGG	GNSRGGGGG	GNNQGSN	GGG	N	GA	S	N
Charadrius vociferus	KHNSNRQ		ERGGR	GGNPGG	GNQGG	GNSRGGGGG	GNNQGSN	GGG	N	GA	S	N
Opisthocomus hoazin	KHNSNRQ		ERGGR	GGNPGG	GNQGG	GNSRGGGGG	GNNQGSN	GGG	N	GA	S	N
Corvus cornix cornix	KHNSSRQ		ERGGR	GGNPGG	GNQGG	GNSRGGGGG	GNNQGSN	GGG	N	GA	S	N
Tauraco erythrolophus	KHSSNRQ		ERGGR	GGNPGG	GNQGG	GNSRGGGGG	GNNQGSN	GGG	N	GA	S	T
Struthio camelus australis	KHNSNRQ		ERGGR	GGNPGG	GNQGG	GNSRGGGGG	GNNQGSN	GGG	N	GA	S	N
Gallus gallus	KHNSNRQ		ERGGR	GGNPGG	GNQGG	GNSRGGGGG	GNNQGSN	GGG	N	GA	S	N
Phoenicopterus ruber ruber	KHNSNRQ		ERGGR	GGNPGG	GNQGG	GNSRGGGGG	GNNQGSN	GGG	N	GA	S	N
Lepidothrix coronata	KHNSNRQ		ERGGR	GGNPGG	GNQGG	GNSRGGGGG	GNNQGSN	GGG	N	GA	S	N
Amazona aestiva	KHNSNRQ		ERGGR	GGNPGG	GNQGG	GNSRGGGGG	GNNQGSN	GGG	N	GA	S	N
Apaloderma vittatum	KHNSNRQ		ERGGR	GGNPGG	GNQGG	GNSRGGGGG	GNNQGSN	GGG	N	GA
Tinamus guttatus	KHNSNRQ		ERGGR	GGNPGG	GNQGG	GNNRGGGGG	GNNQGSN	GGG	N	GA	S	N
Chrysemys picta bellii	KHNSNRQ		ERGGR	GGNPGG	GNQGG	GNSRGGGGG	GNNQGSN	GGG	N	GA	S	N
Pelodiscus sinensis	KHNS	RQ	ERGGR	GGNPGG	GNQGG	GNSRGGGGG	GNNQGSN	GGG	N	GA	S	N
Phaethon lepturus	KHNSNRQ		ERGGR	GGNPGG	GNQGG	GNSRGGGGG	GNNQGSN	GGG	N	GA	S	T
Picoides pubescens	KHNSNRQ		ERGGR	GGNPGG	GNQGG	GNSRGGGGG	GNNQGSN	GGG	N	GA	S	N
Sturnus vulgaris	KHNSSRQ		ERGGR	GGNPGG	GNQGG	GNSRGGGGG	GNNQGSN	GGG	N	GA	S	N
Ophiophagus hannah	KHNSSRQ		ERGGR	GGNPGG	GNQGG	PNRGGGGGGGG	GNNQGSN	GGG	N	GA	S	N
Colius striatus	KHNSNRQ		ERGGR	GGNPGG	GNQGG	GNSRGGGGG	GNNQGSN	GGG	N	GA	S	N
Callorhinchus milii	KH	NSRQQ	DRTGR	GSQGG	GNQGG	GNSRGGGG	GGSPTSNSG		N	GA	S	N
Xenopus laevis	KHNNNRQ		EREGR	PGPS	GSQG	PSNRPSGGT	GNNQGGN	GSGGGGGGG	N	GA	S	N
Columba livia	KHNSNRQ		ERGGR	GGNPGG	GNQGG	GNSRGGGGG	GNNQGSN	GGG	N	GA	S	N
Pygocentrus nattereri	KHSNSRQ		DR	GR	GNG	GGQG	GGGSSSRSSSSS		GN	GN	N	N
Salmo salar	KHGSRQ		ERAGR	GNG	GAQG	GSNRTG	GSSAGSN		AN	GN	S	N
Notothenia coriiceps	KHGNRQ		DRTTR	GNG	GAQA	GSSRSGASGGSANSS			SN	GS	S	N
Clupea harengus	KHNNSRQ		ERAGR	GNG	GQG	GSSRS	GGGSSSST		GN	GN	N	N
Cyprinodon variegatus	KHGNRQ		DRTAR	GNG	GAQA	GSNRSG	GSSANSS		AN	GS	S	N
Austrofundulus limnaeus	KHGNRQ		DRTGR	GNG	GAQA	GGSRSG	GSSTNSN		AN	GS	S	N
Stegastes partitus	KHGNRQ		DRTAR	GNG	GAQA	GSSRSG	GSSTNSS		AN	GS	S	N
Esox lucius	KHGSRQ		ERAGR	GNG	GAQG	GSNRTG	GSSASTN		AN	GN	S	N
Ictalurus punctatus	KHSGRGH		DR	R	GNG	GAQA	GSSSSRSSSSS		GN	SN	N	N
Poecilia mexicana	KHGNRQ		DRTAR	GNG	GAQA	GSNRSG	GSSANSS		AN	GS	S	N
Poecilia formosa	KHGNRQ		DRTAR	GNG	GAQA	GSNRSG	GSSANSS		AN	GS	S	N
Oreochromis niloticus	KHGNRQ		DRTAR	GNG	GAQA	GSSRSG	GSSTNSS		AN	GS	S	N
Oryzias latipes	KHGNRQ		DRTAR	GNG	GAQA	GSSRGG	GSSTNSS		AN	GS	S	N
Nothobranchius furzeri	KHGNRQ		DRTTR	GNG	GAQA	SGSRSG	GSSSNSS		AN	GS	S	N
Larimichthys crocea	KHGNRQ		DRTTR	GNG	GAQA	GSSRSG	GSSTNSS		AN	GS	S	N
Pundamilia nyererei	KHNNSRQ		DRGR	GAGG	NQG	GSNRGG	GSGSGG		N	GA	G	N
Xiphophorus maculatus	KHNNSRQ		DRGR	GAGG	SQG	SSNRGG	SSGSGG		N	GA	G	N
Kryptolebias marmoratus	KHNNSRQ		DRGR	GAGG	SQG	GSNRGG	GSGSGG		N	GA	G	N
Sinocyclocheilus grahami	KHNNSRQ		DRGR	GG	GGQG		GSSRSPNSN		N	GA	S	N
Sinocyclocheilus anshuiensis	KHNNSRQ		DRGR	GG	GGQG		GSSRSPNSN		N	GA	S	N
Sinocyclocheilus rhinocerous	KHNNSRQ		DRGR	GGQG			GSSRSPNSN		N	GA	S	N
Astyanax mexicanus	KHNNSRQ		DRGR	GG	GQG		GSSRSPNSS		N	GA	S	N

### Sheet: AllSpacer_IDR2
Species	Spacer Sequences
Homo sapiens	ASQQNQSGPSGNNQNQGN		QREPNQA	GSGNNS	SGSNSGAA	G	GSASNAGSGSG	NGG	GSS	DSKSSG	G
Nomascus leucogenys	ASQQNQSGPSGNNQSQGN		QREPNQA	GSGNNS	SGSNSGAA	G	GSASNAGSGSG	NGG	GSS	DSKSSG	G
Sus scrofa	ASQQNQSGPSGNNQSQGN		QREPNQA	GSGNNS	SGSNSGAA	G	GSASNAGSGSG	NGG	GSS	DSKSSG	G
Heterocephalus glaber	ASQQNQSGPSGNNQSQGN		QREPNQA	GSGNNS	SGSNSGAA	G	GSASNAGSGSG	NGG	GSS	DSKSSG	G
Pantholops hodgsonii	ASQQNQSGPSGNNQSQGN		QREPNQA	GSGNNS	SGSNSGAA	G	GSASNAGSGSG	NGG	GSS	DSKSSG	G
Pteropus alecto	ASQQNQSGPSGNNQSQGN		QREPNQA	GSGNNS	SGSNSGAA	G	GSASNAGSGSG	NGG	GSS	DSKPSS	G
Ovis aries musimon	SASQQNQSGPSGNNQSQGN		QREPNQA	GSGNNS	SGSNSGAA	G	GSASNAGSGSG	NGG	GSS	DSKSSG	G
Ovis aries	ASQQNQSGPSGNNQSQGN		QREPNQA	GSGNNS	SGSNSGAA	G	GSASNAGSGSG	NGG	GSS	DSKSSG	G
Eurypyga helias	ASQQNQSGPSGSNQPQGN		QREQNQG	SSGNNS	GGSNSGAA	G	GSASNPGSSSG	NGG	GSS	DSKSSG	G
Chlamydotis macqueenii	ASQQNQSGPSGNNQPQGN		QREQNQG	SSGNNS	GGSNSGAA	G	GSASNPGSSSG	NGG	GSS	DSKSSG	G
Mus musculus	ASQQNQSGPSGNNQSQGS		QREPNQA	GSGNNS	SGSNSGAP	G	GSASNAGSGSG	NGG	GSS	DSKSSG	G
Jaculus jaculus	ASQQNQSGPSGNNQSQGN		QREPNQA	GSGNSN	SGSNSGGA	G	GSASNAGSGSG	NGG	GSS	DSKSSG	G
Ficedula albicollis	ASQQNQSGPSGNNQPQGN		QREQNQG	SSGNSS	GGSGSGSA	G	GSASNASSSSG	NGG	GSS	DSKSSG	G
Thamnophis sirtalis	ASQQNQSGPSGNNQPQGN		QREQQSQG	SSGSNS	GSSNSGPA	G	GSSNTGSSSG	NGG	GSS	DSKSSG	G
Lepisosteus oculatus	ASQQGQSGASGTTPTGQTN		SREQNQS	SSGNNN	GSSSAS	G	GTGSNSGPGTG	NSG	GSS	ESKSSG	G
Python bivittatus	ASQQNQSGPSGNNQPQGN		QREQNQG	SSGSNS	GGSNSGPA	G	GSSSTGSGSG	NGG	GSS	DSKSSG	G
Pongo abelii	ASQQNQSGPSGNNQNQGN		QREPNQA	GSGNNS	SGSNSGAA	G	GSASNAGSGSG	NGG	GSS	DSKSSG	G
Callithrix jacchus	ASQQNQSGPSGNNQSQGN		QREPNQA	GSGNNS	SGSNSGAA	G	GSASNAGSGSG	NGG	GSS	DSKSSG	G
Sarcophilus harrisii	ASQQNQSGPSGNNQSQGN		QREPNQA	GSGNNS	SGSNSGAA	G	GSASNAGSGSG	NGG	GSS	DSKSSG	G
Balaenoptera acutorostrata scammoni	ASQQNQSGPSGNNQSQGN		QREPNQA	GSGNNS	TGSNSGAA	G	GSASNAGSGSG	NGG	GSS	DSKSSG	G
Bos taurus	ASQQNQSGPSGNNQSQGN		QREPNQA	GSGNNS	SGSNSGAA	G	GSASNAGSGSG	NGG	GSS	DSKSSG	G
Ursus maritimus	ASQQNQSGPSGNNQSQGN		QREPNQA	GSGNNS	SGSNSGAA	G	GSASNAGSGSG	NGG	GSS	DSKSSG	G
Ailuropoda melanoleuca	ASQQNQSGPSGNNQSQGN		QREPNQA	GSGNNS	SGSNSGAA	G	GSASNAGSGSG	NGG	GSS	DSKSSG	G
Ornithorhynchus anatinus	ASQQNQSGPSGNNQSQGN		QREPNQA	GSGNNS	SGSNSGAA	G	GSTSNAGSGSG	NGG	GSS	DSKSSG	G
Equus caballus	ASQQSQSGPSGNNQSQGN		QREPNQA	GSGNNS	SGSNSGAA	G	GSASNAGSGSG	NGG	GSS	DSKSSG	G
Orycteropus afer afer	ASQQNQSGPSGNNQSQGN		QREPNQA	GSGNNS	SGSNSGAA	G	GSASNAGSGSG	NGG	GSS	DSKSSG	G
Felis catus	ASQQNQSGPSGNNQSQGN		QREPNQA	GSGNNS	SGSNSGAA	G	GSASNAGSGSG	NGG	GSS	DSKSSG	G
Loxodonta africana	ASQQNQSGPSGNNQSQGN		QREPNQA	GSGNNS	SGSNSGAA	G	GSASNPGSGSG	NGG	GSS	DSKSSG	G
Chrysochloris asiatica	ASQQNQSGPSGNNQSQGN		QREPNRA	GSGNNS	SGSNSGAA	G	GSASNAGSGSG	NGG	GSS	DSKSSG	G
Sorex araneus	ASQQNQSGPSGNSQSQGN		QREPNQA	GSGNNS	SGSNSGAA	G	GSASNAGSGSG	NGG	GSS	DSKSSG	G
Miniopterus natalensis	ASQQNQSGPSGNNQSQGN		QREPNQA	GSGNNS	SGSNSGAA	G	GSASNAGSGSG	NGG	GSS	DSKPSS	G
Condylura cristata	ASQQNQSGPSGNSQSQGS		QREPNQA	GSGNNS	GGSNSGAA	G	GSASNAGSGSG	NGG	GSS	DSKSSG	G
Dasypus novemcinctus	ASQQNQSGPSGNNQSQGN		QREPNQA	GSGSNS	SGSNSGAA	G	GSASNAGSGSG	NGG	GSS	DSKSSG	G
Myotis lucifugus	ASQQNQSGPSGNNQSQGN		QREPNQA	GSGNNS	SGSNSGAA	G	GSASNPGSGSG	NGG	GSS	DSKPSS	G
Erinaceus europaeus	ASQQNQSGPSGNNQSQGN		QREPNQA	GSGNNS	SGSNSGAA	G	GSASNAGSGSG	NGG	GSS	DSKSSG	G
Elephantulus edwardii	ASQQNQSGPSGNNQNQGN		QREPNQA	GSGNNS	SGSNSGAA	G	GSTSNAGSGSG	NGG	GSS	DSKSSG	G
Microcebus murinus	ASQQNQSGPSGNNQSQGN		QREPNQA	GSGNNS	SGSNSGAA	G	GSASNAGSGSG	NGG	GSS	DSKSSG	G
Cercocebus atys	ASQQNQSGPSGNNQSQGN		QREPNQA	GSGNNS	SGSNSGAA	G	GSASNAGSGSG	NGG	GSS	DSKSSG	G
Octodon degus	ASQQNQSGPSSNNQSQGN		QRDSNQP	GSGNNS	SGSNSGAA	G	GSASNAGSGSG	NGG	GSS	DSKSSG	G
Melopsittacus undulatus	ASQQNQSGPSGNNQPQGN		QREQNQG	SSGNNS	GGSNSGAA	G	GSATNAGSSSG	NGG	GSS	DSKSSG	G
Pelecanus crispus	ASQQNQSGPSGNNQPQGN		QREQNQG	SSGNNS	GGSNSGAA	G	GSASNTGSSSG	NGG	GSS	DSKSSG	G
Pseudopodoces humilis	ASQQNQSGPSGNNQPQGN		QREQNQG	SSGNNS	GGSNSGAA	G	GSASNTGSSSG	NGG	GSS	DSKSSG	G
Zonotrichia albicollis	ASQQNQSGPSGNNQPQGN		QREQNQG	SSGNNS	GGSNSGAA	G	GSASNPGSSSG	NGG	GSS	DSKSSG	G
Falco peregrinus	ASQQNQSGPSGNNQPQGN		QREQNQG	SSGNNS	GGSNSGAA	G	GSASNTGSSSG	NGG	GSS	DSKSSG	G
Pterocles gutturalis	ASQQNQSGPSGNNQPQGN		QREQNQG	SSGNNS	GGSNSGAA	G	GSASNPGSSSG	NGG	GSS	DSKSSG	G
Chaetura pelagica	ASQQNQSGPSGNNQPQGN		QREQNQG	SSGNNS	GGSNSGAA	G	GSASNTGSSSG	NGG	GSS	DSKSSG	G
Alligator sinensis	ASQQNQSGPSGNNQPQGN		QREQNQG	SSGNNS	GGSNSGAA	G	GSASNAGSSSG	NGG	GSS	DSKSSG	G
Pygoscelis adeliae	ASQQNQSGPSGNNQPQGN		QREQNQG	SSGNNS	GGSNSGAA	G	GSASNAGSSSG	NGG	GSS	DSKSSG	G
Cariama cristata	ASQQNQSGPSGNNQPQGN		QREQNQG	SSGNNS	GGSNSGAA	G	GSASNAGSSSG	NGG	GSS	DSKSSG	G
Cuculus canorus	ASQQNQSGPSGNNQPQGN		QREQNQG	SSGNNS	GGSNSGAA	S	GSASNAGSSSG	NGG	GSS	DSKSSG	G
Aptenodytes forsteri	ASQQNQSGPSGNSQPQGN		QREQNQG	SSGNNS	GGSNSGAA	G	GSASNAGSSSG	NGG	GSS	DSKSSG	G
Taeniopygia guttata	ASQQNQSGPSGNNQPQGN		QREQNQG	SSGNNS	GGSNSGAA	G	GSASNAGSSSG	NGG	GSS	DSKSSG	G
Meleagris gallopavo	ASQQNQSGPSGNNQPQGN		QREQNQG	SSGNNS	GGSNSGAA	G	GSASNAGSSSG	NGG	GSS	DSKSSG	G
Caprimulgus carolinensis	ASQQNQSGPSGNNQPQGN		QREQNQG	SSGNNS	GGSNSGAA	G	GSASNAGSSSG	NGG	GSS	DSKSSG	G
Calypte anna	ASQQNQSGPSGNNQPQGN		QREQNQG	SSGNNS	GGSNSGAA	G	GSASNAGSSSG	NGG	GSS	DSKSSG	G
Apteryx australis mantelli	ASQQNQSGPSGNNQPQGN		QREQNQG	SSGNNS	GGSNSGAA	G	GSASNAGSSSG	NGG	GSS	DSKSSG	G
Charadrius vociferus	ASQQNQSGPSGNNQPQGN		QREQNQG	SSGNNS	GGSNSGAA	G	GSASNAGSSSG	NGG	GSS	DSKSSG	G
Opisthocomus hoazin	ASQQNQSGPSGNSQPQGN		QREQNQG	SSGNNS	GGSNSGAA	G	GSASNAGSSSG	NGG	GSS	DSKSSG	G
Corvus cornix cornix	ASQQNQSGPSGNNQPQGN		QREQNQG	SSGNNS	GGSNSGAA	G	GSASNAGSSSG	NGG	GSS	DSKSSG	G
Tauraco erythrolophus	ASQQNQSGPSGNNQPQGN		QREQNQG	SSGNNS	GGSNSGAA	G	GSASNAGSSSG	NGG	GSS	DSKSSG	G
Struthio camelus australis	ASQQNQSGPSGNNQPQGN		QREQNQG	SSGNNS	GSSNSGAA	G	GSASNPGSSSG	NGG	GSS	DSKSSG	G
Gallus gallus	ASQQNQSGPSGNNQPQGN		QREQNQG	SSGNNS	GGSNSGAA	G	GSASNAGSSSG	NGG	GSS	DSKSSG	G
Phoenicopterus ruber ruber	ASQQNQSGPSGNNQPQGN		QREQNQG	SSGNNS	GGSNSGAA	G	GSASNAGSGSG	NGG	GSS	DSKSSG	G
Lepidothrix coronata	ASQQNQSGPSGNNQPQGN		QREQNQG	SSGNNS	GGSNSGAA	G	GSASNAGSSSG	NGG	GSS	DSKSSG	G
Amazona aestiva	ASQQNQSGPSGNNQPQGN		QREQNQG	SSGNNS	GGSNSGAA	G	GSASNAGSSSG	NGG	GSS	DSKSSG	G
Apaloderma vittatum	ASQQNQSGPSGNNQPQGN		QREQNQG	SSGNNS	GGSNSGAA	G	GSASNAGSSSG	NGG	GSS	DSKSSG	G
Tinamus guttatus	ASQQNQSGPSGNNQPQGN		QREQNQG	SSGNNS	GGSGSGAA	G	GSASNAGSSSG	NGG	GSS	DSKSSG	G
Chrysemys picta bellii	ASQQNQSGPSGNNQPQGN		QREQNQG	SSGSNS	GGSNSGAA	G	GSASNAGSSSG	NGG	GSS	DSKSSG	G
Pelodiscus sinensis	ASQQNQSGPSGNNQPQGN		QREQNQG	SSGSNS	GGSNSGAA	G	GSASNAGSSSG	NGG	GSS	DSKSSG	G
Phaethon lepturus	ASQQNQSGPSGNNQPQGN		QREQNQG	SSGSNS	GGSNSGAA	G	GSASNAGSSSG	NGG	GSS	DSKSSG	G
Picoides pubescens	ASQQNQSGPSGNNQPQGN		QREQNQG	SSGSNS	GGSNSGAA	G	GSASNAGSSSG	NGG	GSS	DSKSSG	G
Sturnus vulgaris	ASQQNQSGPSGNNQPQGN		QREQNQG	SSGNSS	GGSGSGSA	G	GSASNASSSSG	NGG	GSS	DSKSSG	G
Ophiophagus hannah	ASQQNQSGPSGNNQPQGN		QREQSQG	SSGSNS	GSSNSGPA	G	GSSNTGSSSG	NGG	GSS	DSKSSG	G
Colius striatus	ASQQNQSGPSGNNQPQGN		QREQNQG	SSGNNS	GGTDSGGG			RGGGA
Callorhinchus milii	ASQQNQTGTTAANQTPQGS		PREQTQA	GSNNS	GTNSGA	G	GSTSNPATGAG	STG	GSS	ESKSSG	G
Xenopus laevis	ASQQNQSGPQGSNPGQGNQQREQPQS			GSNNS	GSNSGA	G	GSPNAGSGSG	NGG	SSS	ESKSSG	G
Columba livia					SGAA	G	DSASNAGSSSG	NGG	GSS	DSKSSG	G
Pygocentrus nattereri	AQQGQSATSGSSTSASSSRDQPQ			SSGNSN	NSSSAA	G	GTGSNSGTGGSG	NSS	GSS	ESKSSG	G
Salmo salar	ASQQGQTATSGTTSTGQTSSARDQSQA			STGNSN	GTSSAS	G	GTGSNSTTSGSG	SSGG	GSS	ESKSSG	G
Notothenia coriiceps	ASQQQTATPGSTSSGTSSSRDQSQS			SAANSN	GASSAS	G	GTGSNSTTSGSG	SSG	GSS	ESKSSG	G
Clupea harengus	ASQQGGQSTTSGTSTSGPASSTRGETQA			SSGGNSN	STNSAS	G	GTGSNSTTSGSG	TSG	GSS	ESKSSG	G
Cyprinodon variegatus	ASQQQTSTSGSSSSGTSSSREQGQS			SAGNSN	GTSSAS	G	GSGSNSATSGSG	SSG	GSS	ESKSSG	G
Austrofundulus limnaeus	ASQQQTPTSGSASSGTSSSRDQSQA			SAGNSN	GASSAS	G	GTGSNSTTSGSG	SSG	GSS	ESKSSG	G
Stegastes partitus	ASQQQTSTSGSTSSGTSSSRDQSQS			STGNSN	GTSSAG	G	GTGSNSTTSGSG	NSG	GSS	ESKSSG	G
Esox lucius	ASQQGQTATSGTTSTGQASSTRDQT			SAGNSN	GTSSAS	G	GTGSNSTTSGSG	SSG	GSS	ESKSSG	G
Ictalurus punctatus	AQQGQSATSGSSASGASSARDQTQ			STGTSN	SSGSAA	G	GAGTNAASSGSG	NSS	GSS	ESKSTG	G
Poecilia mexicana	ASQQQTSTSGSSSSGTSSSRDQGQS			STGNSN	GTSSAS	G	GSGSNSTTSGSG	SSG	GSS	ESKSSG	G
Poecilia formosa	ASQQQTSTSGSSSSGTSSSRDQGQS			STGNSN	GTSSAS	G	GSGSNSTTSGSG	SSG	GSS	ESKSSG	G
Oreochromis niloticus	ASQQQTSTSGSTSSGTSSSRDQSQS			STGNSN	GTSSAS	G	GTGSNSTTSGSG	SSG	GSS	ESKSSG	G
Oryzias latipes	ASQQQTSTSGSSSSGTGSNRDQNQS			NTGNSN	GTGSAS	G	GTGSNSTTSGSG	SSG	GSS	ESKSSG	G
Nothobranchius furzeri	ANQQQTSTSGTTSSGTSSSRDQGQS			STGNSN	GTSSAS	G	GTGSNSTTGTSG	SSG	GSS	ESKSSG	G
Larimichthys crocea	ASQQQTSTSGSTSSGTSSSRDQSQS			STGNSN	GTSSAS	G	GTGSNSTTSGSG	SSG	GSS	ESKSSG	G
Pundamilia nyererei	ANQQG	TTTAGTATTTRDQT		SSASTS	SSPNSAS	G	AAGTNTASSSG	SSG	GAS	ESKSSS	G
Xiphophorus maculatus	ANQQG	TTAAGTASTTRDQT		SSASTS	SSPSSAS	G	AGGTNTASSSG	SSG	GTS	ESKSSS	G
Kryptolebias marmoratus	ANQQG	TTTAGTASTTRDQT		SSASTS	SSPSSAS	G	AAGTNTASSSG	SSG	GAS	ESKSSS	G
Sinocyclocheilus grahami	ANQQNQTAATGTTPSGQNSGSRDQNQS			NTSSNN	NTGSSAS	G	GAGTNSGSSSG	NAG	GSS	ETKSS	G
Sinocyclocheilus anshuiensis	ANQQNQTAATGTTPSGQNSGSRDQNQS			NTSSNN	NTGSSAS	G	GAGTNSGSSSG	NAG	GSS	ETKSS	G
Sinocyclocheilus rhinocerous	ANQQNQTAASSTTPSGQNSGSRDQNPS			NTGSNS	NTSSSAS	G	GAGTNSGSSSG	NSG	GSS	ETKSS	G
Astyanax mexicanus	ASQQGQTAASGTTAAGQTSGSRDQNQS			STSGS	NTTSSAS	G	GAGTNSASSSG	NSG	GSS	ETKSS	G
